# MICU1 regulates mitochondrial cristae structure and function independent of the mitochondrial calcium uniporter channel

**DOI:** 10.1101/803213

**Authors:** Dhanendra Tomar, Manfred Thomas, Joanne F. Garbincius, Devin W. Kolmetzky, Oniel Salik, Pooja Jadiya, April C. Carpenter, John W. Elrod

**Author notes:** Correspondence: John W. Elrod, PhD, Center for Translational Medicine, 3500 N Broad St, MERB 949, Philadelphia, PA 19140, LAB, elrodlab.org.

## Abstract

MICU1 is an EF-hand-containing mitochondrial protein that is essential for gating of the mitochondrial Ca^2+^ uniporter channel (mtCU) and is reported to interact directly with the pore-forming subunit, MCU and scaffold EMRE. However, using size-exclusion proteomics, we found that MICU1 exists in mitochondrial complexes lacking MCU. This suggests that MICU1 may have additional cellular functions independent of regulating mitochondrial Ca^2+^ uptake. To discern mtCU-independent MICU1 functions, we employed a proteomic discovery approach using BioID2-mediated proximity-based (<10nm) biotinylation and subsequent LC-MS detection. The expression of a MICU1-BioID2 fusion protein in *MICU1^-/-^* and *MCU^-/-^* cells allowed the identification of total vs. mtCU-independent MICU1 interactors. Bioinformatics identified the Mitochondrial Contact Site and Cristae Organizing System (MICOS) components MIC60 (encoded by the *IMMT* gene) and Coiled-coil-helix-coiled-coil helix domain containing 2 (CHCHD2) as novel MICU1 interactors, independent of the mtCU. We demonstrate that MICU1 is essential for proper proteomic organization of the MICOS complex and that MICU1 ablation results in altered cristae organization and mitochondrial ultrastructure. We hypothesize that MICU1 serves as a MICOS calcium sensor, since perturbing MICU1 is sufficient to modulate cytochrome c release independent of mitochondrial Ca^2+^ uptake across the inner mitochondrial membrane (IMM). Here, we provide the first experimental evidence suggesting that MICU1 regulates cellular functions independent of mitochondrial calcium uptake and may serve as a critical mediator of Ca^2+^-dependent signaling to modulate mitochondrial membrane dynamics and cristae organization.
