## Supplementary material for "MICU1 regulates mitochondrial cristae structure and function independent of the mitochondrial calcium uniporter channel": Table S1

### Sheet: Table S1
Protein IDs	Majority protein IDs	Protein names	Bait	Gene names	Fasta headers	LFQ intensity A1	LFQ intensity A2	Mean A1-A2	LFQ intensity B1	LFQ intensity B2	Mean B1-B2	Ratio A/B	LFQ intensity C1	LFQ intensity C2	LFQ intensity C3	Mean C1 C2 C3	Ratio C/A	Ratio C/B	LFQ intensity D1	LFQ intensity D2	LFQ intensity D3	Mean D1 D2 D3	Ratio D/A	Ratio D/B	Ratio D/C	Sequence coverage [%]	Peptide counts (all)	Sequence coverage A1 [%]	Sequence coverage A2 [%]	Sequence coverage B1 [%]	Sequence coverage B2 [%]	Sequence coverage C1 [%]	Sequence coverage C2 [%]	Sequence coverage C3 [%]	Sequence coverage D1 [%]	Sequence coverage D2 [%]	Sequence coverage D3 [%]
Q9BPX6	Q9BPX6	Calcium uptake protein 1, mitochondrial	MICU1	MICU1	Calcium uptake protein 1, mitochondrial OS=Homo sapiens GN=MICU1 PE=1 SV=1	817120000	819870000	818495000	0	0	0	#DIV/0!	4543400000	4110600000	4746700000	4466900000	5.45746	#DIV/0!	8266600000	6671400000	6027100000	6.98837e+09	8.53807	#DIV/0!	1.56448	68.7	34	36.8	44.7	0	0	48.9	55.5	57.1	57.8	57.8	57.1
Q8IYU8	Q8IYU8	Calcium uptake protein 2, mitochondrial	MICU1	MICU2	Calcium uptake protein 2, mitochondrial OS=Homo sapiens GN=MICU2 PE=1 SV=2	44351000	35643000	39997000	0	0	0	#DIV/0!	35894000	34503000	42848000	3.77483e+07	0.943779	#DIV/0!	51649000	55146000	52955000	53250000	1.33135	#DIV/0!	1.41066	37.3	13	23.5	29.5	0	0	29	20.7	24.7	35.3	29	32
Q16891	Q16891	MICOS complex subunit MIC60	MICU1	MIC60	MICOS complex subunit MIC60 OS=Homo sapiens GN=IMMT PE=1 SV=1	490230000	368480000	429355000	148440000	201990000	175215000	2.45045	1010500000	627960000	781880000	806780000	1.87905	4.60451	626030000	753410000	686120000	688520000	1.60361	3.92957	0.853417	65	48	33	36	28.9	19.8	53.2	49.6	52.2	46.3	51.6	52.4
Q9Y6H1;Q5T1J5	Q9Y6H1;Q5T1J5	Coiled-coil-helix-coiled-coil-helix domain-containing protein 2;Putative coiled-coil-helix-coiled-coil-helix domain-containing protein CHCHD2P9, mitochondrial	MICU1	CHCHD2	Coiled-coil-helix-coiled-coil-helix domain-containing protein 2 OS=Homo sapiens GN=CHCHD2 PE=1 SV=1;Putative coiled-coil-helix-coiled-coil-helix domain-containing protein CHCHD2P9, mitochondrial OS=Homo sapiens GN=CHCHD2P9 PE=5 SV=1	0	8925400	4462700	0	8515500	4257750	1.04814	9629800	12555000	13386000	1.18569e+07	2.6569	2.78479	9217400	11951000	12778000	1.13155e+07	2.53557	2.65762	0.954333	15.2	2;1	6.6	15.2	15.2	15.2	15.2	15.2	15.2	15.2	15.2	15.2
Q9NX63	Q9NX63	MICOS complex subunit MIC19	MICU1	CHCHD3	MICOS complex subunit MIC19 OS=Homo sapiens GN=CHCHD3 PE=1 SV=1	0	0	0	0	4771700	2385850	0	9492600	10420000	13082000	10998200	#DIV/0!	4.60976	7591300	8921200	0	5.50417e+06	#DIV/0!	2.307	0.500461	15.4	3	0	0	4	10.6	15.4	15.4	15.4	8.8	15.4	4.8
Q9BUR5	Q9BUR5	Apolipoprotein O	MICU1	APOO	MICOS complex subunit MIC26 OS=Homo sapiens GN=APOO PE=1 SV=1	27487000	26204000	26845500	21991000	22771000	22381000	1.19948	19303000	25740000	19874000	21639000	0.806057	0.966847	16088000	19140000	21545000	1.89243e+07	0.704935	0.845554	0.874547	28.3	4	13.1	23.2	28.3	23.2	13.1	13.1	13.1	13.1	17.7	17.7
Q6UXV4	Q6UXV4	MICOS complex subunit MIC27	MICU1	APOOL	MICOS complex subunit MIC27 OS=Homo sapiens GN=APOOL PE=1 SV=1	15162000	11984000	13573000	13134000	10386000	11760000	1.15417	12043000	9514600	10001000	1.05195e+07	0.775034	0.894518	10283000	12019000	11384000	1.12287e+07	0.82728	0.954819	1.06741	31.3	6	16.4	27.2	12.7	17.2	22.8	26.9	27.2	16.4	17.5	11.6
O60313	O60313	Dynamin-like 120 kDa protein, mitochondrial;Dynamin-like 120 kDa protein, form S1	MICU1	OPA1	Dynamin-like 120 kDa protein, mitochondrial OS=Homo sapiens GN=OPA1 PE=1 SV=3	0	11812000	5906000	0	0	0	#DIV/0!	19866000	6545200	16023000	1.41447e+07	2.39498	#DIV/0!	0	9456300	0	3152100	0.533711	#DIV/0!	0.222846	18.6	15	2	10	0	1.1	11.9	3.6	10.8	3.5	4.3	1.1
